# Dissecting context-dependent cancer vulnerabilities using Perturb-seq

**DOI:** 10.64898/2026.08.24.746802

**Authors:** Samuel Maffa, Isabella A Boyle, Lie Ward, William N Colgan, Patricia Borck, Alina Simerzin, Anisah Adeagbo, Oluwatomisin Olajide, Sarah Wie, Harry Liang, Kirsty Wienand, Tsukasa Shibue, Judhajeet Ray, Brenton Paolella, Catarina D Campbell, Francisca Vazquez, Joshua M Dempster

## Abstract

**Background:** CRISPR-mediated viability assays in diverse cancer cell lines have informed cancer biology and precision medicine, but cell fitness is not the only cancer-relevant phenotype. Gene expression profiling provides insight into cellular stress, inflammation, and differential state, while still identifying activation of cell-death pathways. Perturb-seq allows scalable functional genomics screening of expression phenotypes at single-cell resolution, however existing datasets cover only a small number of work-horse cell lines.

**Results:** We produced a proof-of-concept Perturb-seq dataset targeting 100 genes in 16 diverse cancer cell lines. In the process, we established methods to address single-cell technical artifacts, identified Cas9-mediated chromosomal aberrations and assessed screen quality. Even with a limited library, we observed common signatures of deleting essential genes as well as context-specific responses based on intrinsic genomic properties of the models. For example, we inferred a previously undescribed relationship between dependence on the ER-golgi transport gene *immediate early response 3 interacting protein 1* (*IER3IP1*) and oxidative stress, demonstrating the potential of integrated Perturb-seq for hypothesis generation.

**Conclusions:** We established a framework for building a comprehensive map of post-perturbational transcriptional phenotypes using parallel Perturb-seq experiments across multiple cell lines. We demonstrated that integrated Perturb-seq experiments spanning diverse contexts enable hypotheses about gene function specific to tissue types or cancer subtypes – suggesting large-scale, genome-wide datasets would offer invaluable insight into the highly context-dependent nature of cancer biology.
