## Supplementary Tables for "Dissecting context-dependent cancer vulnerabilities using Perturb-seq"

### Sheet: Supplementary Table 1
Target Gene	Fitness Effect Category
ADAR	Selective
ADAT2	High Variance
AP2M1	High Variance
ATF4	Common Essential
ATP5PO	Common Essential
AURKB	Common Essential
BCL2L2	Selective
BRD4	Common Essential
C3orf38	Selective
CAB39	High Variance
CCDC51	Selective
CCNE1	Selective
CD46	Selective
CDK4	Common Essential
CLPB	High Variance
COX5B	Common Essential
DCLRE1B	High Variance
DNAJC13	Selective
EEFSEC	High Variance
FBXO7	Selective
GET4	High Variance
GPX4	Selective
HDAC3	Common Essential
IBA57	High Variance
IER3IP1	Selective
KCTD5	Selective
KIF11	Common Essential
KIF2C	High Variance
LRP8	Selective
MAD2L1	Common Essential
MAPK1	Selective
MDM2	Selective
METAP1	High Variance
METTL1	High Variance
MIB1	Selective
MIPEP	High Variance
MTOR	Common Essential
MTPAP	High Variance
MYC	Common Essential
N6AMT1	High Variance
NFKB1	Selective
NHLRC2	High Variance
NRBP1	High Variance
OR10H2	Olfactory Control
OR10J3	Olfactory Control
OR11H1	Olfactory Control
OR11H4	Olfactory Control
OR13C4	Olfactory Control
OR13C7	Olfactory Control
OR13H1	Olfactory Control
OR4D2	Olfactory Control
OR4M2	Olfactory Control
OR9Q1	Olfactory Control
PIK3CA	Selective
PITRM1	High Variance
PKMYT1	High Variance
POLR2D	Common Essential
PPIL1	High Variance
PPP2R2A	High Variance
PRKRA	Common Essential
PSMA1	Common Essential
RAB18	High Variance
RAB7A	High Variance
RAD51	Common Essential
RHOA	Selective
RNF31	Selective
RRM1	Common Essential
SCYL1	Selective
SDHB	Selective
SEC23IP	Selective
SLC20A1	Selective
SLC25A3	High Variance
SLC39A10	High Variance
SLC39A9	Selective
SMCHD1	Selective
SMG6	High Variance
SPRING1	Selective
STEAP3	Selective
STXBP3	High Variance
SUZ12	Selective
TFRC	High Variance
TOP2A	Common Essential
TRAF2	High Variance
TRAIP	High Variance
TWNK	High Variance
TXN	Common Essential
TYMS	Selective
UBA5	High Variance
UBE2C	High Variance
UBE2D3	High Variance
UBE2G2	Selective
UBE2H	High Variance
UBE2S	High Variance
UBE3A	Selective
UFL1	High Variance
USP37	High Variance
WDR48	High Variance
WDR89	Selective
XRN1	High Variance
YTHDF2	High Variance

### Sheet: Supplementary Table 2
Model ID	Cell Line Name	Alias	Lineage	Subtype	Age	Sex	Tumor Status	Source Institution	Source Lab	CCLE Name
ACH-000036	U343	U343	CNS/Brain	Diffuse Glioma	64	Male	Primary	Academic lab	Linda Chin	U343_CENTRAL_NERVOUS_SYSTEM
ACH-000246	SLR23	SLR 23	Kidney	Renal Cell Carcinoma		Unknown	Metastatic	Dana-Farber Cancer Institute	Bill Kaelin	SLR23_KIDNEY
ACH-000250	KMRC20	KMRC-20	Kidney	Renal Cell Carcinoma		Unknown	Primary	HSRRB		KMRC20_KIDNEY
ACH-000348	RPMI7951	RPMI-7951	Skin	Melanoma	18	Female	Metastatic	ATCC		RPMI7951_SKIN
ACH-000359	MG63	MG-63	Bone	Osteosarcoma	14	Male	Primary	ATCC		MG63_BONE
ACH-000460	SNU8	SNU-8	Ovary/Fallopian Tube	Ovarian Epithelial Tumor	55	Female	Metastatic	KCLB		SNU8_OVARY
ACH-000823	KYSE140	KYSE-140	Esophagus/Stomach	Esophageal Squamous Cell Carcinoma	54	Male	Primary	DSMZ		KYSE140_OESOPHAGUS
ACH-000865	KYSE450	KYSE-450	Esophagus/Stomach	Esophageal Squamous Cell Carcinoma	59	Male	Primary	DSMZ		KYSE450_OESOPHAGUS
ACH-000997	HCT15	HCT-15	Bowel	Colorectal Adenocarcinoma	67	Male	Primary	ATCC		HCT15_LARGE_INTESTINE
ACH-001334	C4I	C-4 I	Cervix	Cervical Squamous Cell Carcinoma	41	Female	Primary	ATCC		C4I_CERVIX
ACH-001652	SKGII	SKG-II	Cervix	Cervical Squamous Cell Carcinoma	50	Female	Primary	JCRB		SKGII_ENDOMETRIUM
ACH-001687	UMRC3	UM-RC-3	Kidney	Renal Cell Carcinoma		Unknown	Primary	Sigma-Aldrich		UMRC3_KIDNEY
ACH-001992	ONE58	ONE58	Pleura	Pleural Mesothelioma	58	Male	Primary	CellBank Australia		ONE58_LUNG
ACH-002042	T3M5	T3M-5	Head and Neck	Head and Neck Squamous Cell Carcinoma	71	Female	Primary	RIKEN		T3M5_THYROID
ACH-002659	JVE127	JVE-127	Bowel	Colorectal Adenocarcinoma	60	Male	Primary	DSMZ		JVE127_COLON
ACH-001852	HKGZCC	HKGZ-CC	Biliary Tract	Intrahepatic Cholangiocarcinoma	76	Male	Primary	Massachusetts General Hospital	Nabeel Bardeesy	HKGZCC_BILIARY_TRACT

### Sheet: Supplementary Table 3
Screened Cell Line	Total Cells	Mean UMIs per cell per KO	Mean genes per cell per KO	Mean cells per KO	Total UMIs per KO	# Targets Downregulated
C4I	20168	15055.099065627046	4562.072652794003	68.94949494949495	1042521.3131313132	6
HCT15	12608	47408.4844174519	7185.103462954472	53.51	2561925.28	16
HKGZCC	40231	32599.302018757637	6438.410673887087	122.73737373737374	3880632.242424242	37
JVE127	43849	9584.150236060495	3560.519602778399	132.86	1275366.48	5
KMRC20	28899	12502.975299827822	3833.966034186631	108.24242424242424	1341284.9090909092	17
KYSE140	13386	45576.61215180172	7618.56673149273	78.99	3581565.07	29
KYSE450	23815	35964.43239517624	6088.451994501258	164.31	6046683.76	34
MG63	35353	19097.60802519	5448.479595219237	105.43	2019311.69	18
ONE58	25262	20070.674783222465	5444.69367598104	141.43	2785055.71	35
RPMI7951	11692	51861.83426772398	7739.995465446624	67.53	3443539.59	28
SKGII	9725	75927.6182664327	9289.052241628098	63.3	4808023.21	30
SLR23	5575	63272.96580903423	7732.829130192184	33.7	2136541.13	14
SNU8	37726	11356.592996793632	3362.5334394150645	102.34	1169715.87	9
T3M5	18572	29515.064656288552	6613.922886247324	60.86	1797531.91	17
U343	8014	29100.01275952497	6434.0858472740365	51.74489795918368	1482233.9795918367	11
UMRC3	40199	15340.865334278988	4241.1556368407855	103.05	1564169.21	9
